# Phylogeographic breaks and how to find them: An empirical attempt at separating vicariance from isolation by distance in a lizard with restricted dispersal

**DOI:** 10.1101/2022.09.30.510256

**Authors:** Loïs Rancilhac, Aurélien Miralles, Philippe Geniez, Daniel Mendez-Aranda, Menad Beddek, José Carlos Brito, Raphaël Leblois, Pierre-André Crochet

## Abstract

**Aim:** Discontinuity in the distribution of genetic diversity (often based on mtDNA) is usually interpreted as evidence for phylogeographic breaks, underlying vicariant units. However, a misleading signal of phylogeographic break can arise in the absence of barrier to gene flow, under mechanisms of isolation by distance (IBD). How and under which conditions phylogeographic breaks can be reliably differentiated from populations evolving under IBD remain unclear. Here, we use multi-locus sequence data from a widely distributed lizard species to address these questions in an empirical setting.

**Location:** Morocco

**Taxon:** Spiny-footed lizard (*Acanthodactylus erythrurus*), Squamata: Lacertidae

**Methods:** Using 325 samples from 40 localities, we identified genetic discontinuities within *A. erythrurus* based on a mitochondrial fragment and nine nuclear markers independently. Using the nuclear markers, we then applied linear regression models to investigate whether genetic divergence could be explained by geographical distances alone, or barriers to gene flow (real phylogeographic breaks).

**Result:** *A. erythrurus* is characterized by an important mitochondrial diversity, with 11 strongly supported phylogeographic lineages with a crown age of 6 Mya. Nuclear markers, however, yielded weak phylogenetic support for these lineages. Using clustering methods based on genotypes at nine nuclear loci, we identified phylogeographic clusters that were partly discordant with the mtDNA lineages. Tests of IBD delimited at least four groups of populations separated by barriers to gene flow, but unambiguous separation of vicariance from IBD remained challenging in several cases.

**Main conclusions:** The genetic diversity of *A. erythrurus* originates from a mix of IBD and vicariance, which were difficult to distinguish, and resulted in similar levels of mitochondrial differentiation. These results highlight that phylogeographic breaks inferred from mitochondrial data should be further investigated using multi-locus data and explicit testing to rule out alternative processes generating discontinuities in mitochondrial diversity, including IBD. We identified four groups of populations within *A. erythrurus*, separated by barriers to gene flow, but even using nine independent nuclear makers the power of our approach was limited, and further investigation using genome-wide data will be required to resolve the phylogeographic history of this species.
