## Appendix 1 for "Phylogeographic breaks and how to find them: An empirical attempt at separating vicariance from isolation by distance in a lizard with restricted dispersal"

### Sheet: Feuil1
BEV.xxxx = specimens in the BEV collection					Gene
BEV.Txxxx = tissue samples in the BEV collection
Locality	Long.	Lat.	Voucher	Sample	ND4	ACM4	c-mos	MC1R	NFYC	PKM2	PgD7	ODC	RAG2	R35
Azrou_1	33.4145	-5.1919	BEV.7762	AZRU1	KR049894	KR000729	KR049525	KR001102	KR050263	KR050629	KR001474	N/A	KR000005	KR000375
Azrou_2	33.4351	-5.1818	BEV.T11776	AZRU2	KR049905	KR000740	KR049536	KR001113	KR050274	KR050640	KR001485	KR056837	KR000016	KR000386
‒	‒	‒	BEV.T11777	AZRU3	KR049914	KR000749	KR049545	KR001122	KR050283	KR050649	KR001494	KR056846	KR000025	KR000395
‒	‒	‒	BEV.T11778	AZRU4	KR049915	KR000750	KR049546	KR001123	KR050284	KR050650	KR001495	KR056847	KR000026	KR000396
‒	‒	‒	BEV.T11779	AZRU5	KR049916	KR000751	KR049547	KR001124	KR050285	KR050651	KR001496	KR056848	KR000027	KR000397
‒	‒	‒	BEV.T11780	AZRU6	KR049917	KR000752	KR049548	KR001125	KR050286	KR050652	KR001497	KR056849	KR000028	KR000398
‒	‒	‒	BEV.T11781	AZRU7	KR049918	KR000753	KR049549	KR001126	KR050287	KR050653	KR001498	KR056850	KR000029	KR000399
Azrou_3	33.5427	-5.3169	BEV.10462	AZRU8	KR049919	KR000754	KR049550	KR001127	KR050288	KR050654	KR001499	KR056851	KR000030	KR000400
‒	‒	‒	BEV.10463	AZRU9	KR049920	KR000755	KR049551	KR001128	KR050289	KR050655	KR001500	KR056852	KR000031	KR000401
‒	‒	‒	BEV.T11784	AZRU10	KR049895	KR000730	KR049526	KR001103	KR050264	KR050630	KR001475	KR056827	KR000006	KR000376
‒	‒	‒	BEV.T11785	AZRU11	KR049896	KR000731	KR049527	KR001104	KR050265	KR050631	KR001476	KR056828	KR000007	KR000377
‒	‒	‒	BEV.T11786	AZRU12	KR049897	KR000732	KR049528	KR001105	KR050266	KR050632	KR001477	KR056829	KR000008	KR000378
‒	‒	‒	BEV.T11787	AZRU13	KR049898	KR000733	KR049529	KR001106	KR050267	KR050633	KR001478	KR056830	KR000009	KR000379
‒	‒	‒	BEV.T11788	AZRU14	KR049899	KR000734	KR049530	KR001107	KR050268	KR050634	KR001479	KR056831	KR000010	KR000380
‒	‒	‒	BEV.T11789	AZRU15	KR049900	KR000735	KR049531	KR001108	KR050269	KR050635	KR001480	KR056832	KR000011	KR000381
‒	‒	‒	BEV.T11790	AZRU16	KR049901	KR000736	KR049532	KR001109	KR050270	KR050636	KR001481	KR056833	KR000012	KR000382
‒	‒	‒	BEV.T11791	AZRU17	KR049902	KR000737	KR049533	KR001110	KR050271	KR050637	KR001482	KR056834	KR000013	KR000383
‒	‒	‒	BEV.T11792	AZRU18	KR049903	KR000738	KR049534	KR001111	KR050272	KR050638	KR001483	KR056835	KR000014	KR000384
‒	‒	‒	BEV.T11793	AZRU19	KR049904	KR000739	KR049535	KR001112	KR050273	KR050639	KR001484	KR056836	KR000015	KR000385
‒	‒	‒	BEV.T11794	AZRU20	KR049906	KR000741	KR049537	KR001114	KR050275	KR050641	KR001486	KR056838	KR000017	KR000387
Azrou_4	33.3358	-5.157	BEV.T11795	AZRU26	KR049911	KR000746	KR049542	KR001119	KR050280	KR050646	KR001491	KR056843	KR000022	KR000392
‒	‒	‒	BEV.T11796	AZRU27	KR049912	KR000747	KR049543	KR001120	KR050281	KR050647	KR001492	KR056844	KR000023	KR000393
‒	‒	‒	BEV.T11797	AZRU28	KR049913	KR000748	KR049544	KR001121	KR050282	KR050648	KR001493	KR056845	KR000024	KR000394
Azrou_5	33.3818	-5.1324	BEV.11946	HEBR1	KR049984	KR000823	KR049619	KR001196	KR050355	KR050723	KR001568	KR056917	KR000099	KR000464
Azrou_6	33.2458	-5.3491	BEV.T11798	AZRU21	KR049907	KR000742	KR049538	KR001115	KR050276	KR050642	KR001487	KR056839	KR000018	KR000388
‒	‒	‒	BEV.T11799	AZRU22	KR049908	KR000743	KR049539	KR001116	KR050277	KR050643	KR001488	KR056840	KR000019	KR000389
‒	‒	‒	BEV.T11800	AZRU23	KR049909	KR000744	KR049540	KR001117	KR050278	KR050644	KR001489	KR056841	KR000020	KR000390
‒	‒	‒	BEV.T11802	AZRU25	KR049910	KR000745	KR049541	KR001118	KR050279	KR050645	KR001490	KR056842	KR000021	KR000391
Blad Dendoun	34.1591	-6.6802	BEV.11560	BLAD1	KR049921	KR000756	KR049552	KR001129	KR050290	KR050656	KR001501	KR056853	KR000032	KR000402
‒	‒	‒	BEV.11561	BLAD2	KR049922	KR000757	KR049553	KR001130	KR050291	KR050657	KR001502	KR056854	KR000033	KR000403
‒	‒	‒	BEV.11562	BLAD3	KR049923	KR000758	KR049554	KR001131	KR050292	KR050658	KR001503	KR056855	KR000034	KR000404
‒	‒	‒	BEV.11559	BLAD4	KR049924	KR000759	KR049555	KR001132	KR050293	KR050659	KR001504	KR056856	KR000035	KR000405
‒	‒	‒	BEV.11564	BLAD5	KR049925	KR000760	KR049556	KR001133	KR050294	KR050660	KR001505	KR056857	KR000036	KR000406
‒	‒	‒	BEV.11563	BLAD6	KR049926	KR000761	KR049557	KR001134	KR050295	KR050661	KR001506	KR056858	KR000037	KR000407
‒	‒	‒	BEV.11565	BLAD7	KR049927	KR000762	KR049558	KR001135	KR050296	KR050662	KR001507	KR056859	KR000038	KR000408
Boumia	32.7655	-5.1081	BEV.11975	BOUM1	KR049929	KR000764	KR049560	KR001137	KR050298	KR050664	KR001509	KR056860	KR000040	N/A
‒	‒	‒	BEV.11974	BOUM2	KR049940	KR000775	KR049571	KR001148	KR050309	KR050675	KR001520	KR056871	KR000051	N/A
‒	‒	‒	BEV.11973	BOUM3	KR049944	KR000779	KR049575	KR001152	KR050313	KR050679	KR001524	KR056875	KR000055	KR000420
‒	‒	‒	BEV.11972	BOUM4	KR049945	KR000780	KR049576	KR001153	KR050314	KR050680	KR001525	KR056876	KR000056	KR000421
‒	‒	‒	BEV.11971	BOUM5	KR049946	KR000781	KR049577	KR001154	KR050315	KR050681	KR001526	KR056877	KR000057	KR000422
‒	‒	‒	BEV.11970	BOUM6	KR049947	KR000782	KR049578	KR001155	KR050316	KR050682	KR001527	KR056878	KR000058	KR000423
‒	‒	‒	BEV.11969	BOUM7	KR049948	KR000783	KR049579	KR001156	KR050317	KR050683	KR001528	KR056879	KR000059	KR000424
‒	‒	‒	BEV.11968	BOUM8	KR049949	KR000784	KR049580	KR001157	KR050318	KR050684	KR001529	KR056880	KR000060	KR000425
‒	‒	‒	BEV.11967	BOUM9	KR049950	KR000785	KR049581	KR001158	KR050319	KR050685	KR001530	KR056881	KR000061	KR000426
‒	‒	‒	BEV.11966	BOUM10	KR049930	KR000765	KR049561	KR001138	KR050299	KR050665	KR001510	KR056861	KR000041	KR000410
‒	‒	‒	BEV.11965	BOUM11	KR049931	KR000766	KR049562	KR001139	KR050300	KR050666	KR001511	KR056862	KR000042	KR000411
‒	‒	‒	BEV.11964	BOUM12	KR049932	KR000767	KR049563	KR001140	KR050301	KR050667	KR001512	KR056863	KR000043	KR000412
‒	‒	‒	BEV.11963	BOUM13	KR049933	KR000768	KR049564	KR001141	KR050302	KR050668	KR001513	KR056864	KR000044	KR000413
‒	‒	‒	BEV.11962	BOUM14	KR049934	KR000769	KR049565	KR001142	KR050303	KR050669	KR001514	KR056865	KR000045	KR000414
‒	‒	‒	BEV.11961	BOUM15	KR049935	KR000770	KR049566	KR001143	KR050304	KR050670	KR001515	KR056866	KR000046	KR000415
‒	‒	‒	BEV.11960	BOUM16	KR049936	KR000771	KR049567	KR001144	KR050305	KR050671	KR001516	KR056867	KR000047	KR000416
‒	‒	‒	BEV.11959	BOUM17	KR049937	KR000772	KR049568	KR001145	KR050306	KR050672	KR001517	KR056868	KR000048	N/A
‒	‒	‒	BEV.11958	BOUM18	KR049938	KR000773	KR049569	KR001146	KR050307	KR050673	KR001518	KR056869	KR000049	N/A
‒	‒	‒	BEV.11957	BOUM19	KR049939	KR000774	KR049570	KR001147	KR050308	KR050674	KR001519	KR056870	KR000050	N/A
‒	‒	‒	BEV.11956	BOUM20	KR049941	KR000776	KR049572	KR001149	KR050310	KR050676	KR001521	KR056872	KR000052	KR000417
‒	‒	‒	BEV.11955	BOUM21	KR049942	KR000777	KR049573	KR001150	KR050311	KR050677	KR001522	KR056873	KR000053	KR000418
‒	‒	‒	BEV.11954	BOUM22	KR049943	KR000778	KR049574	KR001151	KR050312	KR050678	KR001523	KR056874	KR000054	KR000419
Col Zad	32.9297	-5.0465	BEV.11949	CZAD1	KR049952	KR000787	KR049583	KR001160	KR050320	KR050687	KR001532	KR056882	KR000063	KR000428
Essaouira_1	31.6869	-9.6632	BEV. 9438	ESSA1	KR049953	KR000788	KR049584	KR001161	KR050321	KR050688	KR001533	KR056883	KR000064	KR000429
‒	‒	‒	BEV.9437	ESSA2	KR049962	KR000799	KR049595	KR001172	KR050332	KR050699	KR001544	KR056894	KR000075	KR000440
Essaouira_2	31.636	-9.6738	BEV.T11853	ESSA33	KR049975	KR000814	KR049610	KR001187	KR050347	KR050714	KR001559	KR056909	KR000090	KR000455
‒	‒	‒	BEV.T476	ESSA34	KR049976	KR000815	KR049611	KR001188	N/A	KR050715	KR001560	KR056910	KR000091	KR000456
‒	‒	‒	BEV.T4455	ESSA35	KR049977	KR000816	KR049612	KR001189	KR050348	KR050716	KR001561	KR056911	KR000092	KR000457
Essaouira_3	31.4582	-9.7595	BEV.11600	ESSA4	KR049978	KR000817	KR049613	KR001190	KR050349	KR050717	KR001562	KR056912	KR000093	KR000458
‒	‒	‒	BEV.11604	ESSA5	KR049979	KR000818	KR049614	KR001191	KR050350	KR050718	KR001563	KR056913	KR000094	KR000459
‒	‒	‒	BEV.11602	ESSA6	KR049980	KR000819	KR049615	KR001192	KR050351	KR050719	KR001564	KR056914	KR000095	KR000460
‒	‒	‒	BEV.11606	ESSA7	KR049981	KR000820	KR049616	KR001193	KR050352	KR050720	KR001565	KR056915	KR000096	KR000461
‒	‒	‒	BEV.11607	ESSA8	KR049982	KR000821	KR049617	KR001194	KR050353	KR050721	KR001566	KR056916	KR000097	KR000462
‒	‒	‒	BEV.11605	ESSA9	KR049983	KR000822	KR049618	KR001195	KR050354	KR050722	KR001567	N/A	KR000098	KR000463
Essaouira_4	31.4545	-9.756	BEV.11608	ESSA3	KR049972	KR000810	KR049606	KR001183	KR050343	KR050710	KR001555	KR056905	KR000086	KR000451
‒	‒	‒	BEV.11610	ESSA10	KR049954	KR000789	KR049585	KR001162	KR050322	KR050689	KR001534	KR056884	KR000065	KR000430
‒	‒	‒	BEV.11603	ESSA11	KR049955	KR000790	KR049586	KR001163	KR050323	KR050690	KR001535	KR056885	KR000066	KR000431
‒	‒	‒	BEV.11611	ESSA12	KR049956	KR000791	KR049587	KR001164	KR050324	KR050691	KR001536	KR056886	KR000067	KR000432
‒	‒	‒	BEV.11609	ESSA13	KR049957	KR000792	KR049588	KR001165	KR050325	KR050692	KR001537	KR056887	KR000068	KR000433
‒	‒	‒	BEV.11601	ESSA14	KR049958	KR000793	KR049589	KR001166	KR050326	KR050693	KR001538	KR056888	KR000069	KR000434
‒	‒	‒	BEV.11612	ESSA15	KR049959	KR000794	KR049590	KR001167	KR050327	KR050694	KR001539	KR056889	KR000070	KR000435
‒	‒	‒	BEV.11821	ESSA16	KR049960	KR000795	KR049591	KR001168	KR050328	KR050695	KR001540	KR056890	KR000071	KR000436
‒	‒	‒	BEV.11820	ESSA17	KR049961	KR000796	KR049592	KR001169	KR050329	KR050696	KR001541	KR056891	KR000072	KR000437
‒	‒	‒	BEV.11819	ESSA18	N/A	KR000797	KR049593	KR001170	KR050330	KR050697	KR001542	KR056892	KR000073	KR000438
‒	‒	‒	BEV.11818	ESSA19	N/A	KR000798	KR049594	KR001171	KR050331	KR050698	KR001543	KR056893	KR000074	KR000439
‒	‒	‒	BEV.11817	ESSA20	N/A	KR000800	KR049596	KR001173	KR050333	KR050700	KR001545	KR056895	KR000076	KR000441
‒	‒	‒	BEV.11816	ESSA21	KR049963	KR000801	KR049597	KR001174	KR050334	KR050701	KR001546	KR056896	KR000077	KR000442
‒	‒	‒	BEV.11815	ESSA22	KR049964	KR000802	KR049598	KR001175	KR050335	KR050702	KR001547	KR056897	KR000078	KR000443
‒	‒	‒	BEV.11814	ESSA23	KR049965	KR000803	KR049599	KR001176	KR050336	KR050703	KR001548	KR056898	KR000079	KR000444
‒	‒	‒	BEV.11813	ESSA24	KR049966	KR000804	KR049600	KR001177	KR050337	KR050704	KR001549	KR056899	KR000080	KR000445
‒	‒	‒	BEV.11812	ESSA25	KR049967	KR000805	KR049601	KR001178	KR050338	KR050705	KR001550	KR056900	KR000081	KR000446
‒	‒	‒	BEV.11811	ESSA26	KR049968	KR000806	KR049602	KR001179	KR050339	KR050706	KR001551	KR056901	KR000082	KR000447
Essaouira_5	31.4636	-9.7563	BEV.11803	ESSA27	KR049969	KR000807	KR049603	KR001180	KR050340	KR050707	KR001552	KR056902	KR000083	KR000448
‒	‒	‒	BEV.11804	ESSA28	KR049970	KR000808	KR049604	KR001181	KR050341	KR050708	KR001553	KR056903	KR000084	KR000449
‒	‒	‒	BEV.11805	ESSA29	KR049971	KR000809	KR049605	KR001182	KR050342	KR050709	KR001554	KR056904	KR000085	KR000450
‒	‒	‒	BEV.11806	ESSA30	N/A	KR000811	KR049607	KR001184	KR050344	KR050711	KR001556	KR056906	KR000087	KR000453
‒	‒	‒	BEV.11807	ESSA31	KR049973	KR000812	KR049608	KR001185	KR050345	KR050712	KR001557	KR056907	KR000088	KR000454
‒	‒	‒	BEV.11808	ESSA32	KR049974	KR000813	KR049609	KR001186	KR050346	KR050713	KR001558	KR056908	KR000089	KR000455
Ifrane-North	33.5828	-4.9352	BEV.11925	IFRA1	KR049985	KR000824	KR049620	KR001197	KR050356	KR050724	KR001569	KR056918	KR000100	KR000465
‒	‒	‒	BEV.11926	IFRA2	KR049995	KR000834	KR049630	KR001207	KR050366	KR050734	KR001579	KR056927	KR000110	KR000475
‒	‒	‒	BEV.11927	IFRA3	KR049996	KR000835	KR049631	KR001208	KR050367	KR050735	KR001580	KR056928	KR000111	KR000476
Ifrane-South_1	33.5732	-4.9315	BEV.11932	IFRA4	KR049997	KR000836	KR049632	KR001209	KR050368	KR050736	KR001581	KR056929	KR000112	KR000477
‒	‒	‒	BEV.11933	IFRA5	KR049998	KR000837	KR049633	KR001210	KR050369	KR050737	KR001582	KR056930	KR000113	KR000478
‒	‒	‒	BEV.11934	IFRA6	KR049999	KR000838	KR049634	KR001211	KR050370	KR050738	KR001583	KR056931	KR000114	KR000479
‒	‒	‒	BEV.11935	IFRA7	KR050000	KR000839	KR049635	KR001212	KR050371	KR050739	KR001584	KR056932	KR000115	KR000480
‒	‒	‒	BEV.11936	IFRA8	KR050001	KR000840	KR049636	KR001213	KR050372	KR050740	KR001585	KR056933	KR000116	KR000481
‒	‒	‒	BEV.11937	IFRA9	KR050002	KR000841	KR049637	KR001214	KR050373	KR050741	KR001586	KR056934	KR000117	KR000482
‒	‒	‒	BEV.11938	IFRA10	KR049986	KR000825	KR049621	KR001198	KR050357	KR050725	KR001570	KR056919	KR000101	KR000466
‒	‒	‒	BEV.11939	IFRA11	KR049987	KR000826	KR049622	KR001199	KR050358	KR050726	KR001571	KR056920	KR000102	KR000467
‒	‒	‒	BEV.11940	IFRA12	KR049988	KR000827	KR049623	KR001200	KR050359	KR050727	KR001572	KR056921	KR000103	KR000468
‒	‒	‒	BEV.11942	IFRA13	KR049989	KR000828	KR049624	KR001201	KR050360	KR050728	KR001573	KR056922	KR000104	KR000469
‒	‒	‒	BEV.11944	IFRA14	KR049990	KR000829	KR049625	KR001202	KR050361	KR050729	KR001574	KR056923	KR000105	KR000470
Ifrane-South_2	33.577	-4.9349	BEV.11930	IFRA15	KR049991	KR000830	KR049626	KR001203	KR050362	KR050730	KR001575	KR056924	KR000106	KR000471
‒	‒	‒	BEV.11931	IFRA16	KR049992	KR000831	KR049627	KR001204	KR050363	KR050731	KR001576	KR056925	KR000107	KR000472
Ifrane-South_3	33.5449	-5.0004	BEV.T11809	IFRA17	KR049993	KR000832	KR049628	KR001205	KR050364	KR050732	KR001577	N/A	KR000108	KR000473
Ifrane-South_4	33.5433	-4.9927	BEV.11945	IFRA18	KR049994	KR000833	KR049629	KR001206	KR050365	KR050733	KR001578	KR056926	KR000109	KR000474
Ketama_1	34.9373	-4.6158	BEV.11897	KETA1	KR050014	KR000853	KR049649	KR001226	KR050385	KR050753	KR001598	KR056946	KR000129	KR000494
‒	‒	‒	BEV.11898	KETA2	KR050021	KR000860	KR049656	KR001233	KR050392	KR050760	KR001605	KR056953	KR000136	KR000501
‒	‒	‒	BEV.11899	KETA3	KR050022	KR000861	KR049657	KR001234	KR050393	KR050761	KR001606	KR056954	KR000137	KR000502
‒	‒	‒	BEV.T5881	KETA4	KR050023	KR000862	KR049658	KR001235	KR050394	KR050762	KR001607	KR056955	KR000138	KR000503
‒	‒	‒	BEV.11905	KETA5	KR050024	KR000863	KR049659	KR001236	KR050395	KR050763	KR001608	KR056956	KR000139	KR000504
‒	‒	‒	BEV.11900	KETA6	KR050025	KR000864	KR049660	KR001237	KR050396	KR050764	KR001609	KR056957	KR000140	KR000505
‒	‒	‒	BEV.11901	KETA7	KR050026	KR000865	KR049661	KR001238	KR050397	KR050765	KR001610	KR056958	KR000141	KR000506
‒	‒	‒	BEV.11902	KETA8	KR050027	KR000866	KR049662	KR001239	KR050398	KR050766	KR001611	KR056959	KR000142	KR000507
‒	‒	‒	BEV.11903	KETA9	KR050028	KR000867	KR049663	KR001240	KR050399	KR050767	KR001612	KR056960	KR000143	KR000508
‒	‒	‒	BEV.11904	KETA10	KR050015	KR000854	KR049650	KR001227	KR050386	KR050754	KR001599	KR056947	KR000130	KR000495
Ketama_2	34.9647	-4.70559	BEV.11906	KETA11	KR050016	KR000855	KR049651	KR001228	KR050387	KR050755	KR001600	KR056948	KR000131	KR000496
‒	‒	‒	BEV.11907	KETA12	KR050017	KR000856	KR049652	KR001229	KR050388	KR050756	KR001601	KR056949	KR000132	KR000497
‒	‒	‒	BEV.11908	KETA13	KR050018	KR000857	KR049653	KR001230	KR050389	KR050757	KR001602	KR056950	KR000133	KR000498
‒	‒	‒	BEV.11909	KETA14	KR050019	KR000858	KR049654	KR001231	KR050390	KR050758	KR001603	KR056951	KR000134	KR000499
‒			BEV.11910	KETA15	KR050020	KR000859	KR049655	KR001232	KR050391	KR050759	KR001604	KR056952	KR000135	KR000500
Larache	35.2086	-6.1418	BEV.11249	LARA1	KR050029	KR000868	KR049664	KR001241	KR050400	KR050768	KR001613	KR056961	KR000144	KR000509
‒	‒	‒	BEV.11250	LARA2	KR050040	KR000879	KR049675	KR001252	KR050411	KR050779	KR001624	KR056972	KR000155	KR000520
‒	‒	‒	BEV.11251	LARA3	KR050043	KR000882	KR049678	KR001255	KR050414	KR050782	KR001627	KR056975	KR000158	KR000523
‒	‒	‒	BEV.11252	LARA4	KR050044	KR000883	KR049679	KR001256	KR050415	KR050783	KR001628	KR056976	KR000159	KR000524
‒	‒	‒	BEV.11877	LARA5	KR050045	KR000884	KR049680	KR001257	KR050416	KR050784	KR001629	KR056977	KR000160	KR000525
‒	‒	‒	BEV.11878	LARA6	KR050046	KR000885	KR049681	KR001258	KR050417	KR050785	KR001630	KR056978	KR000161	KR000526
‒	‒	‒	BEV.11879	LARA7	KR050047	KR000886	KR049682	KR001259	KR050418	KR050786	KR001631	KR056979	KR000162	KR000527
‒	‒	‒	BEV.11880	LARA8	KR050048	KR000887	KR049683	KR001260	KR050419	KR050787	KR001632	KR056980	KR000163	KR000528
‒	‒	‒	BEV.11881	LARA9	KR050049	KR000888	KR049684	KR001261	KR050420	KR050788	KR001633	KR056981	KR000164	KR000529
‒	‒	‒	BEV.11882	LARA10	KR050030	KR000869	KR049665	KR001242	KR050401	KR050769	KR001614	KR056962	KR000145	KR000510
‒	‒	‒	BEV.11883	LARA11	KR050031	KR000870	KR049666	KR001243	KR050402	KR050770	KR001615	KR056963	KR000146	KR000511
‒	‒	‒	BEV.11884	LARA12	KR050032	KR000871	KR049667	KR001244	KR050403	KR050771	KR001616	KR056964	KR000147	KR000512
‒	‒	‒	BEV.11885	LARA13	KR050033	KR000872	KR049668	KR001245	KR050404	KR050772	KR001617	KR056965	KR000148	KR000513
‒	‒	‒	BEV.11886	LARA14	KR050034	KR000873	KR049669	KR001246	KR050405	KR050773	KR001618	KR056966	KR000149	KR000514
‒	‒	‒	BEV.11887	LARA15	KR050035	KR000874	KR049670	KR001247	KR050406	KR050774	KR001619	KR056967	KR000150	KR000515
‒	‒	‒	BEV.11888	LARA16	KR050036	KR000875	KR049671	KR001248	KR050407	KR050775	KR001620	KR056968	KR000151	KR000516
‒	‒	‒	BEV.11889	LARA17	KR050037	KR000876	KR049672	KR001249	KR050408	KR050776	KR001621	KR056969	KR000152	KR000517
‒	‒	‒	BEV.11890	LARA18	KR050038	KR000877	KR049673	KR001250	KR050409	KR050777	KR001622	KR056970	KR000153	KR000518
‒	‒	‒	BEV.11891	LARA19	KR050039	KR000878	KR049674	KR001251	KR050410	KR050778	KR001623	KR056971	KR000154	KR000519
‒	‒	‒	BEV.11892	LARA20	KR050041	KR000880	KR049676	KR001253	KR050412	KR050780	KR001625	KR056973	KR000156	KR000521
‒	‒	‒	BEV.11893	LARA21	KR050042	KR000881	KR049677	KR001254	KR050413	KR050781	KR001626	KR056974	KR000157	KR000522
Marrakech_1	31.8176	-7.9784	BEV.11579	MARA1	KR050050	KR000889	KR049685	KR001262	KR050421	KR050789	KR001634	KR056982	KR000165	KR000530
‒	‒	‒	BEV.11581	MARA2	KR050055	KR000894	KR049690	KR001267	KR050426	KR050794	KR001639	KR056987	KR000170	KR000535
‒	‒	‒	BEV.11580	MARA3	KR050056	KR000895	KR049691	KR001268	KR050427	KR050795	KR001640	KR056988	KR000171	KR000536
‒	‒	‒	BEV.11827	MARA5	KR050058	KR000897	KR049693	KR001270	KR050429	KR050797	KR001642	KR056990	KR000173	KR000538
‒	‒	‒	BEV.11826	MARA6	KR050059	KR000898	KR049694	KR001271	KR050430	KR050798	KR001643	KR056991	KR000174	KR000539
‒	‒	‒	BEV.11825	MARA7	KR050060	KR000899	KR049695	KR001272	KR050431	KR050799	KR001644	KR056992	KR000175	KR000540
‒	‒	‒	BEV.11824	MARA8	KR050061	KR000900	KR049696	KR001273	KR050432	KR050800	KR001645	KR056993	KR000176	KR000541
‒	‒	‒	BEV.11823	MARA9	KR050062	KR000901	KR049697	KR001274	KR050433	KR050801	KR001646	KR056994	KR000177	KR000542
‒	‒	‒	BEV.11829	MARA11	KR050052	KR000891	KR049687	KR001264	KR050423	KR050791	KR001636	KR056984	KR000167	KR000532
‒	‒	‒	BEV.11828	MARA13	KR050054	KR000893	KR049689	KR001266	KR050425	KR050793	KR001638	KR056986	KR000169	KR000534
Marrakech_2	31.7921	-7.9812	BEV.11577	MARA4	KR050057	KR000896	KR049692	KR001269	KR050428	KR050796	KR001641	KR056989	KR000172	KR000537
‒	‒	‒	BEV.11808	MARA10	KR050051	KR000890	KR049686	KR001263	KR050422	KR050790	KR001635	KR056983	KR000166	KR000531
Marrakech_3	31.7389	-7.9783	BEV.T11810	MARA12	KR050053	KR000892	KR049688	KR001265	KR050424	KR050792	KR001637	KR056985	KR000168	KR000533
Martil	35.6379	-5.2776	BEV.11871	MART1	KR050063	KR000902	KR049698	KR001275	KR050434	KR050802	KR001647	KR056995	KR000178	KR000543
‒	‒	‒	BEV.11872	MART2	KR050064	KR000903	KR049699	KR001276	KR050435	KR050803	KR001648	KR056996	KR000179	KR000544
‒	‒	‒	BEV.11873	MART3	KR050065	KR000904	KR049700	KR001277	KR050436	KR050804	KR001649	KR056997	KR000180	KR000545
‒	‒	‒	BEV.11874	MART4	KR050066	KR000905	KR049701	KR001278	KR050437	KR050805	KR001650	KR056998	KR000181	KR000546
‒	‒	‒	BEV.11875	MART5	KR050067	KR000906	KR049702	KR001279	KR050438	KR050806	KR001651	KR056999	KR000182	KR000547
‒	‒	‒	BEV.11876	MART6	KR050068	KR000907	KR049703	KR001280	KR050439	KR050807	KR001652	KR057000	KR000183	KR000548
Mehdia	34.2485	-6.6798	BEV.11557	MEHD1	KR050084	KR000923	KR049719	KR001296	KR050455	KR050823	KR001668	KR057015	KR000199	KR000564
‒	‒	‒	BEV.11558	MEHD2	KR050086	KR000925	KR049721	KR001298	KR050457	KR050825	KR001670	KR057017	KR000201	KR000566
‒	‒	‒	BEV.11556	MEHD3	KR050087	KR000926	KR049722	KR001299	KR050458	KR050826	KR001671	KR057018	KR000202	KR000567
‒	‒	‒	BEV.11866	MEHD4	KR050088	KR000927	KR049723	KR001300	KR050459	KR050827	KR001672	KR057019	KR000203	KR000568
‒	‒	‒	BEV.11867	MEHD5	KR050089	KR000928	KR049724	KR001301	KR050460	KR050828	KR001673	KR057020	KR000204	KR000569
‒	‒	‒	BEV.11868	MEHD6	KR050090	KR000929	KR049725	KR001302	KR050461	KR050829	KR001674	KR057021	KR000205	KR000570
‒	‒	‒	BEV.11869	MEHD7	KR050091	KR000930	KR049726	KR001303	KR050462	KR050830	KR001675	KR057022	KR000206	N/A
‒	‒	‒	BEV.11870	MEHD8	KR050092	KR000931	KR049727	KR001304	KR050463	KR050831	KR001676	KR057023	KR000207	KR000571
‒	‒	‒	BEV.11894	MEHD9	KR050093	KR000932	N/A	KR001305	KR050464	KR050832	KR001677	KR057024	KR000208	KR000572
‒	‒	‒	BEV.11895	MEHD10	KR050085	KR000924	KR049720	KR001297	KR050456	KR050824	KR001669	KR057016	KR000200	KR000565
Moulay Bousselham_1	34.896	-6.2877	BEV.T11811	MBOU1	KR050069	KR000908	KR049704	KR001281	KR050440	KR050808	KR001653	KR057001	KR000184	KR000549
‒	‒	‒	BEV.T11812	MBOU2	KR050076	KR000915	KR049711	KR001288	KR050447	KR050815	KR001660	KR057008	KR000191	KR000556
‒	‒	‒	BEV.T11813	MBOU3	KR050077	KR000916	KR049712	KR001289	KR050448	KR050816	KR001661	KR057009	KR000192	KR000557
‒	‒	‒	BEV.T11814	MBOU4	KR050078	KR000917	KR049713	KR001290	KR050449	KR050817	KR001662	KR057010	KR000193	KR000558
‒	‒	‒	BEV.T11815	MBOU5	KR050079	KR000918	KR049714	KR001291	KR050450	KR050818	KR001663	KR057011	KR000194	KR000559
‒	‒	‒	BEV.T11816	MBOU6	KR050080	KR000919	KR049715	KR001292	KR050451	KR050819	KR001664	KR057012	KR000195	KR000560
‒	‒	‒	BEV.T11817	MBOU7	KR050081	KR000920	KR049716	KR001293	KR050452	KR050820	KR001665	KR057013	KR000196	KR000561
‒	‒	‒	BEV.T11818	MBOU8	KR050082	KR000921	KR049717	KR001294	KR050453	KR050821	KR001666	KR057014	KR000197	KR000562
‒	‒	‒	BEV.T11819	MBOU9	KR050083	KR000922	KR049718	KR001295	KR050454	KR050822	KR001667	KR057002	KR000198	KR000563
‒	‒	‒	BEV.T11820	MBOU10	KR050070	KR000909	KR049705	KR001282	KR050441	KR050809	KR001654	KR057003	KR000185	KR000550
‒	‒	‒	BEV.10465	MBOU11	KR050071	KR000910	KR049706	KR001283	KR050442	KR050810	KR001655	KR057004	KR000186	KR000551
‒	‒	‒	BEV.T11822	MBOU12	KR050072	KR000911	KR049707	KR001284	KR050443	KR050811	KR001656	KR057005	KR000187	KR000552
‒	‒	‒	BEV.T11823	MBOU13	KR050073	KR000912	KR049708	KR001285	KR050444	KR050812	KR001657	KR057006	KR000188	KR000553
‒	‒	‒	BEV.T11824	MBOU14	KR050074	KR000913	KR049709	KR001286	KR050445	KR050813	KR001658	KR057007	KR000189	KR000554
Moulay Bousselham_2	34.8878	-6.2583	BEV.T11825	MBOU15	KR050075	KR000914	KR049710	KR001287	KR050446	KR050814	KR001659	KR057001	KR000190	KR000555
Ouaourioud	32.2939	-5.6593	BEV.12011	OUAO1	KR050101	KR000940	KR049735	KR001313	KR050472	KR050840	KR001685	KR057032	KR000216	KR000580
Ouled Ghanem	32.8792	-8.859	BEV.11632	OGHA1	KR050094	KR000933	KR049728	KR001306	KR050465	KR050833	KR001678	KR057025	KR000209	KR000573
‒	‒	‒	BEV.11631	OGHA2	KR050095	KR000934	KR049729	KR001307	KR050466	KR050834	KR001679	KR057026	KR000210	KR000574
‒	‒	‒	BEV.11630	OGHA3	KR050096	KR000935	KR049730	KR001308	KR050467	KR050835	KR001680	KR057027	KR000211	KR000575
‒	‒	‒	BEV.11633	OGHA4	KR050097	KR000936	KR049731	KR001309	KR050468	KR050836	KR001681	KR057028	KR000212	KR000576
‒	‒	‒	BEV.11628	OGHA5	KR050098	KR000937	KR049732	KR001310	KR050469	KR050837	KR001682	KR057029	KR000213	KR000577
‒	‒	‒	BEV.11629	OGHA6	KR050099	KR000938	KR049733	KR001311	KR050470	KR050838	KR001683	KR057030	KR000214	KR000578
‒	‒	‒	BEV.11634	OGHA7	KR050100	KR000939	KR049734	KR001312	KR050471	KR050839	KR001684	KR057031	KR000215	KR000579
Oulmès_1	33.4497	-6.0812	BEV.11230	OULM1	KR050102	KR000941	KR049736	KR001314	KR050473	KR050841	KR001686	KR057033	KR000217	KR000581
‒	‒	‒	BEV.11235	OULM2	KR050113	KR000952	KR049746	KR001325	KR050484	KR050852	KR001697	KR057042	KR000228	KR000592
‒	‒	‒	BEV.11232	OULM3	KR050114	KR000953	KR049747	KR001326	KR050485	KR050853	KR001698	N/A	KR000229	KR000593
‒	‒	‒	BEV.11237	OULM4	KR050115	KR000954	KR049748	KR001327	KR050486	KR050854	KR001699	N/A	KR000230	KR000594
‒	‒	‒	BEV.11238	OULM5	KR050116	KR000955	KR049749	KR001328	KR050487	KR050855	KR001700	KR057043	KR000231	KR000595
‒	‒	‒	BEV.11239	OULM6	KR050117	KR000956	KR049750	KR001329	KR050488	KR050856	KR001701	N/A	KR000232	KR000596
‒	‒	‒	BEV.11231	OULM7	KR050118	KR000957	KR049751	KR001330	KR050489	KR050857	KR001702	KR057044	KR000233	KR000597
‒	‒	‒	BEV.11233	OULM8	KR050119	KR000958	KR049752	KR001331	KR050490	KR050858	KR001703	KR057045	KR000234	KR000598
‒	‒	‒	BEV.11234	OULM9	KR050120	KR000959	KR049753	KR001332	KR050491	KR050859	KR001704	KR057046	KR000235	KR000599
‒	‒	‒	BEV.11236	OULM10	KR050103	KR000942	KR049737	KR001315	KR050474	KR050842	KR001687	N/A	KR000218	KR000582
‒	‒	‒	BEV.11240	OULM11	KR050104	KR000943	N/A	KR001316	KR050475	KR050843	KR001688	KR057034	KR000219	KR000583
‒	‒	‒	BEV.11241	OULM12	KR050105	KR000944	KR049738	KR001317	KR050476	KR050844	KR001689	N/A	KR000220	KR000584
Oulmès_2	33.4507	-6.0835	BEV.11243	OULM13	KR050106	KR000945	KR049739	KR001318	KR050477	KR050845	KR001690	KR057035	KR000221	KR000585
‒	‒	‒	BEV.11244	OULM14	KR050107	KR000946	KR049740	KR001319	KR050478	KR050846	KR001691	KR057036	KR000222	KR000586
‒	‒	‒	BEV.11245	OULM15	KR050108	KR000947	KR049741	KR001320	KR050479	KR050847	KR001692	KR057037	KR000223	KR000587
‒	‒	‒	BEV.11247	OULM16	KR050109	KR000948	KR049742	KR001321	KR050480	KR050848	KR001693	KR057038	KR000224	KR000588
‒	‒	‒	BEV.11246	OULM17	KR050110	KR000949	KR049743	KR001322	KR050481	KR050849	KR001694	KR057039	KR000225	KR000589
Oulmès_3	33.463	-6.102	BEV.11215	OULM18	KR050111	KR000950	KR049744	KR001323	KR050482	KR050850	KR001695	KR057040	KR000226	KR000590
‒	‒	‒	BEV.11214	OULM19	KR050112	KR000951	KR049745	KR001324	KR050483	KR050851	KR001696	KR057041	KR000227	KR000591
Oued Zem	32.9995	-6.6789	BEV.12014	OZEM1	KR050121	KR000960	KR049754	KR001333	KR050492	KR050860	KR001705	KR057047	KR000236	KR000600
Sidi Boumaine	33.3798	-8.2261	BEV.11638	SBOU1	KR050124	KR000963	KR049756	KR001336	N/A	KR050863	KR001708	KR057049	KR000238	KR000602
‒	‒	‒	BEV.11639	SBOU2	KR050126	KR000965	KR049758	KR001338	KR050495	KR050865	N/A	KR057050	KR000240	KR000604
‒	‒	‒	BEV.11642	SBOU3	KR050127	KR000966	KR049759	KR001339	KR050496	KR050866	KR001710	KR057051	KR000241	KR000605
‒	‒	‒	BEV.11640	SBOU4	KR050128	KR000967	KR049760	KR001340	KR050497	KR050867	KR001711	KR057052	KR000242	KR000606
‒	‒	‒	BEV.11643	SBOU5	KR050129	KR000968	KR049761	KR001341	KR050498	KR050868	KR001712	KR057053	KR000243	KR000607
‒	‒	‒	BEV.11637	SBOU6	KR050130	KR000969	KR049762	KR001342	KR050499	KR050869	KR001713	KR057054	KR000244	KR000608
‒	‒	‒	BEV.11641	SBOU7	KR050131	KR000970	KR049763	KR001343	KR050500	KR050870	KR001714	N/A	KR000245	KR000609
‒	‒	‒	BEV.11645	SBOU8	KR050132	KR000971	KR049764	KR001344	KR050501	KR050871	KR001715	KR057055	KR000246	KR000610
‒	‒	‒	BEV.11636	SBOU9	KR050133	KR000972	KR049765	KR001345	KR050502	KR050872	KR001716	KR057056	KR000247	KR000611
‒	‒	‒	BEV.11644	SBOU10	KR050125	KR000964	KR049757	KR001337	KR050494	KR050864	KR001709	N/A	KR000239	KR000603
Sidi Chiker	31.7965	-8.5215	BEV.11191	SDCH1	KR050134	KR000973	KR049766	KR001346	KR050503	KR050873	KR001717	KR057057	KR000248	KR000612
‒	‒	‒	BEV.11192	SDCH2	KR050135	KR000974	KR049767	KR001347	KR050504	KR050874	KR001718	KR057058	KR000249	KR000613
‒	‒	‒	BEV.11193	SDCH3	KR050136	KR000975	KR049768	KR001348	KR050505	KR050875	KR001719	KR057059	KR000250	KR000614
‒	‒	‒	BEV.11202	SDCH4	KR050137	KR000976	KR049769	KR001349	KR050506	KR050876	KR001720	KR057060	KR000251	KR000615
‒	‒	‒	BEV.11204	SDCH5	KR050138	KR000977	KR049770	KR001350	KR050507	KR050877	KR001721	KR057061	KR000252	KR000616
‒	‒	‒	BEV.11203	SDCH6	KR050139	KR000978	KR049771	KR001351	N/A	KR050878	KR001722	KR057062	KR000253	KR000617
‒	‒	‒	BEV.11569	SDCH7	KR050140	KR000979	KR049772	KR001352	KR050508	KR050879	KR001723	KR057063	KR000254	KR000618
‒	‒	‒	BEV.11205	SDCH8	KR050141	KR000980	KR049773	KR001353	KR050509	KR050880	KR001724	KR057064	KR000255	KR000619
‒	‒	‒	BEV.11206	SDCH9	KR050142	KR000981	KR049774	KR001354	KR050510	KR050881	KR001725	KR057065	KR000256	KR000620
Souk-Khemis_1	35.2794	-6.0664	BEV.11253	SKEM1	KR050152	KR000991	KR049784	KR001363	KR050519	KR050891	KR001735	KR057075	KR000266	KR000629
‒	‒	‒	BEV.11255	SKEM2	KR050162	KR001001	KR049794	KR001373	KR050528	KR050901	N/A	KR057085	KR000276	KR000639
‒	‒	‒	BEV.11256	SKEM3	KR050170	KR001009	KR049802	KR001381	KR050536	KR050909	KR001752	KR057093	KR000284	KR000647
‒	‒	‒	BEV.11258	SKEM4	KR050171	KR001010	KR049803	KR001382	KR050537	KR050910	KR001753	KR057094	KR000285	KR000648
‒	‒	‒	BEV.11259	SKEM5	KR050172	KR001011	KR049804	KR001383	KR050538	KR050911	KR001754	KR057095	KR000286	KR000649
‒	‒	‒	BEV.11254	SKEM6	KR050173	KR001012	KR049805	KR001384	KR050539	KR050912	KR001755	KR057096	KR000287	KR000650
‒	‒	‒	BEV.11257	SKEM7	KR050174	KR001013	KR049806	KR001385	KR050540	KR050913	KR001756	KR057097	KR000288	KR000651
‒	‒	‒	BEV.11260	SKEM8	KR050175	KR001014	KR049807	KR001386	KR050541	KR050914	KR001757	KR057098	KR000289	KR000652
‒	‒	‒	BEV.11261	SKEM9	KR050176	KR001015	KR049808	KR001387	KR050542	KR050915	KR001758	KR057099	KR000290	KR000653
‒	‒	‒	BEV.11263	SKEM11	KR050153	KR000992	KR049785	KR001364	KR050520	KR050892	KR001736	KR057076	KR000267	KR000630
‒	‒	‒	BEV.11279	SKEM12	KR050154	KR000993	KR049786	KR001365	KR050521	KR050893	KR001737	KR057077	KR000268	KR000631
‒	‒	‒	BEV.11262	SKEM26	KR050169	KR001008	KR049801	KR001380	KR050535	KR050908	KR001751	KR057092	KR000283	KR000646
Souk-Khemis_2	35.2848	-6.0621	BEV.11839	SKEM13	KR050155	KR000994	KR049787	KR001366	KR050522	KR050894	KR001738	KR057078	KR000269	KR000632
‒	‒	‒	BEV.11840	SKEM14	KR050156	KR000995	KR049788	KR001367	KR050523	KR050895	KR001739	KR057079	KR000270	KR000633
‒	‒	‒	BEV.11841	SKEM15	KR050157	KR000996	KR049789	KR001368	KR050524	KR050896	KR001740	KR057080	KR000271	KR000634
‒	‒	‒	BEV.11842	SKEM16	KR050158	KR000997	KR049790	KR001369	KR050525	KR050897	KR001741	KR057081	KR000272	KR000635
‒	‒	‒	BEV.11843	SKEM17	KR050159	KR000998	KR049791	KR001370	KR050526	KR050898	KR001742	KR057082	KR000273	KR000636
‒	‒	‒	BEV.11844	SKEM18	KR050160	KR000999	KR049792	KR001371	N/A	KR050899	KR001743	KR057083	KR000274	KR000637
‒	‒	‒	BEV.11845	SKEM19	KR050161	KR001000	KR049793	KR001372	KR050527	KR050900	KR001744	KR057084	KR000275	KR000638
‒	‒	‒	BEV.11846	SKEM20	KR050163	KR001002	KR049795	KR001374	KR050529	KR050902	KR001745	KR057086	KR000277	KR000640
‒	‒	‒	BEV.11847	SKEM21	KR050164	KR001003	KR049796	KR001375	KR050530	KR050903	KR001746	KR057087	KR000278	KR000641
‒	‒	‒	BEV.11848	SKEM22	KR050165	KR001004	KR049797	KR001376	KR050531	KR050904	KR001747	KR057088	KR000279	KR000642
‒	‒	‒	BEV.11849	SKEM23	KR050166	KR001005	KR049798	KR001377	KR050532	KR050905	KR001748	KR057089	KR000280	KR000643
‒	‒	‒	BEV.11850	SKEM24	KR050167	KR001006	KR049799	KR001378	KR050533	KR050906	KR001749	KR057090	KR000281	KR000644
‒	‒	‒	BEV.11851	SKEM25	KR050168	KR001007	KR049800	KR001379	KR050534	KR050907	KR001750	KR057091	KR000282	KR000645
Souk-Tnine	35.3971	-5.9661	BEV.11265	SKTN1	KR050177	KR001016	KR049809	KR001388	KR050543	KR050916	KR001759	KR057100	KR000291	KR000654
‒	‒	‒	BEV.11266	SKTN2	KR050178	KR001017	KR049810	KR001389	KR050544	KR050917	KR001760	KR057101	KR000292	KR000655
Souïra	32.032	-9.3406	BEV.11173	SOUI1	KR050179	KR001018	KR049811	KR001390	KR050545	KR050918	KR001761	KR057102	KR000293	KR000656
‒	‒	‒	BEV.11174	SOUI2	KR050190	KR001029	KR049821	KR001401	KR050556	KR050929	KR001772	KR057113	KR000303	KR000667
‒	‒	‒	BEV.11175	SOUI3	KR050194	KR001033	KR049825	KR001405	KR050560	KR050933	KR001776	KR057116	KR000307	KR000671
‒	‒	‒	BEV.11176	SOUI4	KR050195	KR001034	KR049826	KR001406	KR050561	KR050934	KR001777	KR057117	KR000308	KR000672
‒	‒	‒	BEV.11620	SOUI5	KR050196	KR001035	KR049827	KR001407	KR050562	KR050935	KR001778	KR057118	KR000309	KR000673
‒	‒	‒	BEV.11622	SOUI6	KR050197	KR001036	KR049828	KR001408	KR050563	KR050936	KR001779	KR057119	KR000310	KR000674
‒	‒	‒	BEV.11623	SOUI7	KR050198	KR001037	KR049829	KR001409	KR050564	KR050937	KR001780	KR057120	KR000311	KR000675
‒	‒	‒	BEV.11618	SOUI8	KR050199	KR001038	KR049830	KR001410	KR050565	KR050938	KR001781	KR057121	KR000312	KR000676
‒	‒	‒	BEV.11617	SOUI9	KR050200	KR001039	KR049831	KR001411	KR050566	KR050939	KR001782	KR057122	KR000313	KR000677
‒	‒	‒	BEV.11621	SOUI10	KR050180	KR001019	KR049812	KR001391	KR050546	KR050919	KR001762	KR057103	N/A	KR000657
‒	‒	‒	BEV.11615	SOUI11	KR050181	KR001020	KR049813	KR001392	KR050547	KR050920	KR001763	KR057104	KR000294	KR000658
‒	‒	‒	BEV.11616	SOUI12	KR050182	KR001021	KR049814	KR001393	KR050548	KR050921	KR001764	KR057105	KR000295	KR000659
‒	‒	‒	BEV.11625	SOUI13	KR050183	KR001022	KR049815	KR001394	KR050549	KR050922	KR001765	KR057106	KR000296	KR000660
‒	‒	‒	BEV.11624	SOUI14	KR050184	KR001023	KR049816	KR001395	KR050550	KR050923	KR001766	KR057107	KR000297	KR000661
‒	‒	‒	BEV.11619	SOUI15	KR050185	KR001024	KR049817	KR001396	KR050551	KR050924	KR001767	KR057108	KR000298	KR000662
‒	‒	‒	BEV.11177	SOUI16	KR050186	KR001025	KR049818	KR001397	KR050552	KR050925	KR001768	KR057109	KR000299	KR000663
‒	‒	‒	BEV.11178	SOUI17	KR050187	KR001026	KR049819	KR001398	KR050553	KR050926	KR001769	KR057110	KR000300	KR000664
‒	‒	‒	BEV.11179	SOUI18	KR050188	KR001027	KR049820	KR001399	KR050554	KR050927	KR001770	KR057111	KR000301	KR000665
‒	‒	‒	BEV.11180	SOUI19	KR050189	KR001019	N/A	KR001400	KR050555	KR050928	KR001771	KR057112	KR000302	KR000666
‒	‒	‒	BEV.11181	SOUI20	KR050191	KR001030	KR049822	KR001402	KR050557	KR050930	KR001773	KR057114	KR000304	KR000668
‒	‒	‒	BEV.11182	SOUI21	KR050192	KR001031	KR049823	KR001403	KR050558	KR050931	KR001774	KR057115	KR000305	KR000669
‒	‒	‒	BEV.11626	SOUI22	KR050193	KR001032	KR049824	KR001404	KR050559	KR050932	KR001775	N/A	KR000306	KR000670
Sidi Yahia	33.8553	-6.9129	BEV.11647	SYAH1	KR050201	KR001040	KR049832	KR001412	KR050567	KR050940	KR001783	KR057123	KR000314	KR000678
‒	‒	‒	BEV.11650	SYAH2	KR050212	KR001051	KR049843	KR001423	KR050578	KR050951	KR001794	KR057134	KR000324	KR000689
‒	‒	‒	BEV.11651	SYAH3	KR050218	KR001057	KR049849	KR001429	KR050584	KR050957	KR001800	KR057140	KR000330	KR000695
‒	‒	‒	BEV.11649	SYAH4	KR050219	KR001058	KR049850	KR001430	KR050585	KR050958	KR001801	KR057141	KR000331	KR000696
‒	‒	‒	BEV.11653	SYAH5	KR050220	KR001059	KR049851	KR001431	KR050586	KR050959	KR001802	KR057142	KR000332	KR000697
‒	‒	‒	BEV.11648	SYAH6	KR050221	KR001060	KR049852	KR001432	KR050587	KR050960	KR001803	KR057143	KR000333	KR000698
‒	‒	‒	BEV.11656	SYAH7	KR050222	KR001061	KR049853	KR001433	KR050588	KR050961	KR001804	KR057144	KR000334	KR000699
‒	‒	‒	BEV.11654	SYAH8	KR050223	KR001062	KR049854	KR001434	KR050589	KR050962	KR001805	KR057145	KR000335	KR000700
‒	‒	‒	BEV.11655	SYAH9	KR050224	KR001063	KR049855	KR001435	KR050590	KR050963	KR001806	KR057146	KR000336	KR000701
‒	‒	‒	BEV.11652	SYAH10	KR050202	KR001041	KR049833	KR001413	KR050568	KR050941	KR001784	KR057124	KR000315	KR000679
‒	‒	‒	BEV.11657	SYAH11	KR050203	KR001042	KR049834	KR001414	KR050569	KR050942	KR001785	KR057125	KR000316	KR000680
‒	‒	‒	BEV.11853	SYAH12	KR050204	KR001043	KR049835	KR001415	KR050570	KR050943	KR001786	KR057126	KR000317	KR000681
‒	‒	‒	BEV.11854	SYAH13	KR050205	KR001044	KR049836	KR001416	KR050571	KR050944	KR001787	KR057127	KR000318	KR000682
‒	‒	‒	BEV.11855	SYAH14	KR050206	KR001045	KR049837	KR001417	KR050572	KR050945	KR001788	KR057128	KR000319	KR000683
‒	‒	‒	BEV.11856	SYAH15	KR050207	KR001046	KR049838	KR001418	KR050573	KR050946	KR001789	KR057129	N/A	KR000684
‒	‒	‒	BEV.11857	SYAH16	KR050208	KR001047	KR049839	KR001419	KR050574	KR050947	KR001790	KR057130	KR000320	KR000685
‒	‒	‒	BEV.11858	SYAH17	KR050209	KR001048	KR049840	KR001420	KR050575	KR050948	KR001791	KR057131	KR000321	KR000686
‒	‒	‒	BEV.11859	SYAH18	KR050210	KR001049	KR049841	KR001421	KR050576	KR050949	KR001792	KR057132	KR000322	KR000687
‒	‒	‒	BEV.11860	SYAH19	KR050211	KR001050	KR049842	KR001422	KR050577	KR050950	KR001793	KR057133	KR000323	KR000688
‒	‒	‒	BEV.11861	SYAH20	KR050213	KR001052	KR049844	KR001424	KR050579	KR050952	KR001795	KR057135	KR000325	KR000690
‒	‒	‒	BEV.11862	SYAH21	KR050214	KR001053	KR049845	KR001425	KR050580	KR050953	KR001796	KR057136	KR000326	KR000691
‒	‒	‒	BEV.11863	SYAH22	KR050215	KR001054	KR049846	KR001426	KR050581	KR050954	KR001797	KR057137	KR000327	KR000692
‒	‒	‒	BEV.11864	SYAH23	KR050216	KR001055	KR049847	KR001427	KR050582	KR050955	KR001798	KR057138	KR000328	KR000693
‒	‒	‒	BEV.11865	SYAH24	KR050217	KR001056	KR049848	KR001428	KR050583	KR050956	KR001799	KR057139	KR000329	KR000694
Bab Taza	35.0899	-5.1595	BEV.11830	TAZA1	KR050225	KR001064	KR049856	KR001436	KR050591	KR050964	KR001807	KR057147	KR000337	KR000702
‒	‒	‒	BEV.11831	TAZA2	KR050228	KR001067	KR049859	KR001439	KR050594	KR050967	KR001810	KR057150	KR000340	KR000705
‒	‒	‒	BEV.11832	TAZA3	KR050229	KR001068	KR049860	KR001440	KR050595	KR050968	KR001811	KR057151	KR000341	KR000706
‒	‒	‒	BEV.11833	TAZA4	KR050230	KR001069	KR049861	KR001441	KR050596	KR050969	KR001812	KR057152	KR000342	N/A
‒	‒	‒	BEV.11834	TAZA5	KR050231	KR001070	KR049862	KR001442	KR050597	KR050970	KR001813	KR057153	KR000343	KR000707
‒	‒	‒	BEV.11835	TAZA6	KR050232	KR001071	KR049863	KR001443	KR050598	KR050971	KR001814	KR057154	KR000344	KR000708
‒	‒	‒	BEV.11836	TAZA7	KR050233	KR001072	KR049864	KR001444	KR050599	KR050972	KR001815	KR057155	KR000345	KR000709
‒	‒	‒	BEV.11837	TAZA8	KR050234	KR001073	KR049865	KR001445	KR050600	KR050973	KR001816	KR057156	KR000346	KR000710
‒	‒	‒	BEV.T11835	TAZA9	KR050235	KR001074	KR049866	KR001446	KR050601	KR050974	KR001817	KR057157	KR000347	KR000711
Tazzeka_1	34.1042	-4.0724	BEV.T11836	TZKA10	KR050226	KR001065	KR049857	KR001437	KR050592	KR050965	KR001808	KR057148	KR000338	KR000703
Tazzeka_2	34.0708	-4.1806	BEV.T11837	TZKA11	KR050227	KR001066	KR049858	KR001438	KR050593	KR050966	KR001809	KR057149	KR000339	KR000704
Timlilte	31.0883	-9.1391	BEV.11595	TIMT1	KR050236	KR001075	KR049867	KR001447	KR050602	KR050975	KR001818	KR057158	KR000348	KR000712
‒	‒	‒	BEV.11596	TIMT2	KR050237	KR001076	KR049868	KR001448	KR050603	KR050976	KR001819	KR057159	KR000349	KR000713
‒	‒	‒	BEV.11822	TIMT3	KR050238	KR001077	KR049869	KR001449	KR050604	KR050977	KR001820	KR057160	KR000350	KR000714
Iberian peninsula
Mediles (Portugal)	38.1365	-8.7872	BEV.10458	MEDI1 (PORT)	KR050122	KR000961	N/A	KR001334	N/A	KR050861	KR001706	KR057048	N/A	N/A
La Rocina (Spain)	37.123	-6.497	BEV.7411	ROCI2	MN818800	MN790732	MN790726	MN790711	MN790653	N/A	MN790690	MN790677	N/A	N/A
Outgroups
Tislit, Morocco (A. lacrymae)	32.2026	-5.6371	BEV.11995	TISL1	KR050239	KR001078	KR049870	KR001450	KR050605	KR050978	KR001821	KR057161	KR000351	N/A
Izely, Morocco (A. lacrymae)	32.2182	-5.5501	BEV.12006	IZEL1	KR050003	KR000842	KR049638	KR001215	KR050374	KR050742	KR001587	KR056935	KR000118	KR000483
Siroua, Morocco (A. montanus)	30.7469	-7.6092	BEV.T11826	SIRUA1	KR050143	KR000982	KR049775	KR001355	KR050511	KR050882	KR001726	KR057066	KR000257	KR000621
Tizi n’ Tichka. Morocco (A. montanus)	31.2879	-7.3824	BEV.11800	TITI1	KR050253	KR001092	KR049884	KR001464	KR050619	KR050992	KR001835	KR057175	KR000365	KR000719
Djelfa. Algeria (CA clade)	34.5972	3.1021	BEV.T8008	DJEL1	MN818812	MN790730	MN790715	MN790704	MN790659	MN790688	MN790701	MN790666	N/A	N/A
Theniet El Had, Algeria (CA clade)	35.7641	2.1306	BEV.13311	THEN1	MN818807	N/A	MN790720	MN790703	MN790662	N/A	MN790696	MN790665	N/A	N/A
Zemmouri, Algeria (AT clade)	36.8084	3.5919	BEV.12655	ZEMM1	MN818802	N/A	MN790724	MN790712	MN790656	MN790680	MN790692	MN790667	N/A	N/A
Chambi, Tunisia (A. blanci)	35.1934	8.6434	BEV.10224	blanci	KR049928	KR000763	KR049559	KR001136	KR050297	KR050663	KR001508	N/A	KR000039	KR000409
Aïn El-Turck, Algeria (A. savignyi)	35.7417	-0.83486	BEV.T627	savignyi	KR050123	KR000962	KR049755	KR001335	KR050493	KR050862	KR001707	N/A	KR000237	KR000601
Aglou, Morocco (A. margaritae)	29.8012	-9.8097	BEV.T4282	margaritae	KR049951	KR000786	KR049582	KR001159	N/A	KR050686	KR001531	N/A	KR000062	KR000427
